# Sepsis induces long-term reprogramming of human HSPCs and drives myeloid dysregulation in sepsis survivors

**DOI:** 10.1101/2024.12.14.628447

**Authors:** Marco De Zuani, Petra Lázničková, Marcela Hortová Kohoutková, Veronika Bosáková, Ivana Andrejčinová, Natália Vadovičová, Veronika Tomášková, Alexandra Mýtniková, Julie Štíchová, Tomáš Tomáš, Jiří Hrdý, Kristýna Boráková, Stjepan Uldrijan, Marcela Vlková, Vladimír Šrámek, Martin Helán, Kamila Bendíčková, Jan Frič

**Affiliations:** International Clinical Research Center, St. Anne’s University Hospital, Brno, Czech Republic; International Clinical Research Center, Faculty of Medicine, Masaryk University, Brno, Czech Republic; Department of Biology, Faculty of Medicine, Masaryk University, Brno, Czech Republic; Department of Anaesthesiology and Intensive Care, St. Anne’s University Hospital and Faculty of Medicine, Masaryk University, Brno, Czech Republic; Institute of Clinical Immunology and Allergology, St. Anne’s University Hospital and Faculty of Medicine, Masaryk University, Brno, Czech Republic; First Department of Orthopaedic Surgery, St. Anne’s University Hospital and Faculty of Medicine, Masaryk University, Brno, Czech Republic; Institute of Clinical Immunology and Allergology, First Faculty of Medicine, Charles University and General University Hospital in Prague, Prague, Czech Republic; Neonatology Department, Institute for the Care of Mother and Child, Prague, Czech Republic; Department of Modern Immunotherapy, Institute of Hematology and Blood Transfusion, Prague, Czech Republic

## Abstract

Sepsis is a life-threatening condition characterised by an overwhelming immune response and high fatality. While most research has focused on its acute phase, many sepsis survivors remain immunologically weakened leaving them susceptible to serious complications from even mild infections. The mechanisms underlying this prolonged immune dysregulation remain unclear, limiting effective interventions. Here, we analysed whether sepsis induced long-term “training” in hematopoietic stem and progenitor cells (HSPCs), imprinting changes that persist in their myeloid progeny. Peripheral blood analysis of 8 sepsis survivors, 12 patients with septic shock, and 10 healthy donors revealed a significant expansion of CD38+ progenitors in survivors, with increases in megakaryocyte-erythroid and granulocyte-monocyte progenitors, and reduced mature neutrophil counts. This shift suggests impaired granulopoiesis, favouring immature, immunosuppressive granulocytes. Differentiated macrophages from survivors’ HSPCs exhibited impaired metabolic pathways after lipopolysaccharide stimulation, with downregulation of tricarboxylic acid cycle and glycolysis genes, indicating altered immune metabolism. Pathway analysis revealed enhanced type-I interferon (IFN) and JAK-STAT signalling in survivors’ macrophages, reflective of potentially tolerance-prone reprogramming. Finally, exposing healthy donor HSPCs to IFNβ during macrophage differentiation reduced HSPC proliferation, increased apoptosis, and induced a metabolic shift towards glycolysis over mitochondrial respiration. Together, these findings suggest that sepsis induces lasting reprogramming in HSPCs leading to myeloid progeny with altered immune memory that might drive immune dysregulation in survivors. These data open avenues to explore potential targets to better manage long-term immune alterations in sepsis survivors.

**KEY POINTS:**

- Sepsis induces long-term alterations in HSPCs, leading to the expansion of immature progenitors and metabolic dysregulation of their progeny.
- Type-I IFN signalling reprograms macrophage differentiation, affecting their metabolic function and reducing cell proliferation.
