## Appendix 2_Supplementary Tables for "Sepsis induces long-term reprogramming of human HSPCs and drives myeloid dysregulation in sepsis survivors"

### Sheet: Overview
Supp Table 1	Details of the acute sepsis patients and sepsis survivors cohorts
Supp Table 2	Details of the age-matched healthy donors cohort
Supp Table 3	Antibodies, clones and dilutions used for the flow cytometry experiments of this study.

### Sheet: Supp Table 1
Sepsis patients		TP1	TP2	Survivors
Recruited patients, n		11	10	8
Age, mean (range)		66.3 (28-88)	68.0 (28-88)	63.9 (39-76)
Sex	Male, n	7 (63.6%)	5 (50%)	4 (50%)
	Female, n	4 (36.4%)	5 (50%)	4 (50%)
BMI [kg/m2], mean		26.4	28.4	27.3
Comorbidities, mean		2.7	3.4	2.2
SOFA	ICU admission	12	12	11.3
	Follow-up	13.4	6.4	-
Leukocyte count [10^9/L], mean	ICU admission	15.9	16.6	11.9
	Follow-up	20.8	15.2	-
CRP [mg/L], mean	ICU admission	188.3	208.3	317.2
	Follow-up	210.0	102.9	-

### Sheet: Supp Table 2
Age-matched healthy donors
Recruited patients, n		10
Age, mean (range)		72.4 (63-82)
Sex	Male,n	3 (30%)
	Female, n	7 (70%)
BMI [kg/m2], mean		28.2
Comorbidities, mean		3.7

### Sheet: Supp Table 3
Antibody	Clone	Conjugation	Dilution	Panel
CD3	UCHT1	biotin	1:100	HSPCs
CD14	61D1	biotin	1:100	HSPCs
CD16	3G8	biotin	1:100	HSPCs
CD19	HIB19	biotin	1:100	HSPCs
CD20	2H7	biotin	1:100	HSPCs
CD56	CMSSB	biotin	1:100	HSPCs
CD66b	G10F5	biotin	1:100	HSPCs
CD235a	HIR2	biotin	1:100	HSPCs
CD34	581	PE/Cy7	1:50	HSPCs
CD38	HB-7	PacificBlue	1:100	HSPCs
CD123	6H6	BV421	1:100	HSPCs
CD90	5E10	FITC	1:50	HSPCs
CD45RA	HI100	BV711	1:100	HSPCs
CD45	HI30	PE	1:100	HSPCs
Streptavidin	-	AlexaFluor 514	5 µg/mL	HSPCs
CD45	HI30	AlexaFluor 532	1:20	Immunophenotype
CD3	UCHT1	PacificBlue	1:100	Immunophenotype
CD19	HIB19	PE/Cy5	1:100	Immunophenotype
CD123	6H6	BV480	1:300	Immunophenotype
HLADR	L243	PE/Dazzle594	1:25	Immunophenotype
CD14	M5E2	BV711	1:50	Immunophenotype
CD16	3G8	PE	1:50	Immunophenotype
CD56	CMSSB	BV785	1:50	Immunophenotype
CD15	W6D3	BV421	1:100	Immunophenotype
CD3	UCHT1	biotin	1:100	Apoptosis
CD14	61D1	biotin	1:100	Apoptosis
CD16	3G8	biotin	1:100	Apoptosis
CD19	HIB19	biotin	1:100	Apoptosis
CD20	2H7	biotin	1:100	Apoptosis
CD56	CMSSB	biotin	1:100	Apoptosis
CD66b	G10F5	biotin	1:100	Apoptosis
CD235a	HIR2	biotin	1:100	Apoptosis
Streptavidin	-	AlexaFluor 514	5 µg/mL	Apoptosis
CD34	581	PE	1:50	Apoptosis
CD38	HB-7	PacificBlue	1:100	Apoptosis
CD123	6H6	BV421	1:100	Apoptosis
CD90	5E10	PE	1:50	Apoptosis
CD45RA	HI100	BV711	1:100	Apoptosis
Annexin-V	-	PE/Cy7	1:20	Apoptosis
